# Global distribution and richness of *Armillaria* and related species inferred from public databases and amplicon sequencing datasets

**DOI:** 10.1101/2021.06.29.450419

**Authors:** Rachel A. Koch, Joshua R. Herr

**Author notes:** Correspondence: Joshua R. Herr.

## Abstract

*Armillaria* is a globally distributed fungal genus most notably recognized as economically important plant pathogens that are found predominantly in forest and agronomic systems. The genus *sensu lato* has more recently received attention for its role in woody plant decomposition and in mycorrhizal symbiosis with specific plants. Previous phylogenetic analyses suggest that around 50 species are recognized globally. Despite this previous work, no studies have analyzed the global species richness and distribution of the genus using data derived from fungal community sequencing datasets or barcoding initiatives. To assess the global diversity and species richness of *Armillaria*, we mined publicly available sequencing datasets derived from numerous primer regions for the ribosomal operon, as well ITS sequences deposited on Genbank, and clustered them akin to metabarcoding studies. Our estimates reveal that species richness ranges from 50 to 60 species, depending on whether the ITS1 or ITS2 marker is used. Eastern Asia represents the biogeographic region with the highest species richness. We also assess the overlap of species across geographic regions and propose some hypotheses regarding the drivers of variability in species diversity and richness between different biogeographic regions.
