## Supplemental Tables and Figures for "Global distribution and richness of *Armillaria* and related species inferred from public databases and amplicon sequencing datasets": Data Sheet 1.CSV

species_cluster	Identifier	Location	Biogeographic_region
1	AY996625.1	Mexico: Chihuahua	CENTRAL AMERICA
1	AB368925.1	Japan	EAST ASIA
1	AB368926.1	Japan: Hokkaido	EAST ASIA
1	AB368927.1	Japan: Hokkaido	EAST ASIA
1	AB368928.1	Japan: Hokkaido	EAST ASIA
1	AB368929.1	Japan: Tottori	EAST ASIA
1	AB510854.1	Japan	EAST ASIA
1	AB510855.1	Japan	EAST ASIA
1	AB510859.1	Japan	EAST ASIA
1	AB510861.1	Japan	EAST ASIA
1	AB510865.1	Japan	EAST ASIA
1	AB510869.1	Japan	EAST ASIA
1	AB510870.1	Japan	EAST ASIA
1	AB510872.1	Japan	EAST ASIA
1	AB510874.1	Japan	EAST ASIA
1	AB510876.1	Japan	EAST ASIA
1	AB510879.1	Japan	EAST ASIA
1	AB510883.1	Japan	EAST ASIA
1	AB510888.1	Japan	EAST ASIA
1	AB510889.1	Japan	EAST ASIA
1	AB510890.1	Japan	EAST ASIA
1	AB510891.1	Japan	EAST ASIA
1	AB510893.1	Japan	EAST ASIA
1	AB510894.1	Japan	EAST ASIA
1	AB510895.1	Japan	EAST ASIA
1	AB510896.1	Japan	EAST ASIA
1	AB510897.1	Japan	EAST ASIA
1	AB510899.1	Japan	EAST ASIA
1	AB510900.1	Japan	EAST ASIA
1	AB716750.1	Japan	EAST ASIA
1	AB716752.1	Japan	EAST ASIA
1	AY554328.1	Bhutan	EAST ASIA
1	AY554329.1	Bhutan	EAST ASIA
1	AY554331.1	Bhutan	EAST ASIA
1	AY996714.1	Russia	EAST ASIA
1	KF032520.1	China	EAST ASIA
1	KF032523.1	China	EAST ASIA
1	KF032524.1	China	EAST ASIA
1	KF032525.1	China	EAST ASIA
1	KF032528.1	China	EAST ASIA
1	KF032529.1	China	EAST ASIA
1	KF032531.1	China	EAST ASIA
1	KJ643336.1	China	EAST ASIA
1	KJ643342.1	China	EAST ASIA
1	KJ643344.1	China	EAST ASIA
1	KJ643345.1	China	EAST ASIA
1	KJ643346.1	China	EAST ASIA
1	KJ643348.1	China	EAST ASIA
1	KJ643349.1	China	EAST ASIA
1	KJ643351.1	China	EAST ASIA
1	KJ643352.1	China	EAST ASIA
1	KJ769266.1	Russia	EAST ASIA
1	KP162308.1	China	EAST ASIA
1	KP162309.1	China	EAST ASIA
1	KP162313.1	China	EAST ASIA
1	KP162315.1	China	EAST ASIA
1	KP162316.1	China	EAST ASIA
1	KP162318.1	China	EAST ASIA
1	KP162328.1	China	EAST ASIA
1	KP162330.1	China	EAST ASIA
1	KP162331.1	China	EAST ASIA
1	KP162332.1	China	EAST ASIA
1	KP162333.1	China	EAST ASIA
1	KP162334.1	China	EAST ASIA
1	KP162335.1	China	EAST ASIA
1	KP162336.1	China	EAST ASIA
1	KP960523.1	Russia	EAST ASIA
1	KP960524.1	Russia	EAST ASIA
1	KP960533.1	Russia	EAST ASIA
1	KP960534.1	Russia	EAST ASIA
1	KR673672.1	South Korea	EAST ASIA
1	KR673705.1	South Korea	EAST ASIA
1	KT182085.1	South Korea	EAST ASIA
1	KT182086.1	South Korea	EAST ASIA
1	KT355029.1	Russia	EAST ASIA
1	KT822257.1	China	EAST ASIA
1	KT822258.1	China	EAST ASIA
1	KT822259.1	China	EAST ASIA
1	KT822260.1	China	EAST ASIA
1	KT822261.1	China	EAST ASIA
1	KT822265.1	China	EAST ASIA
1	KT822266.1	China	EAST ASIA
1	KT822269.1	China	EAST ASIA
1	KT822270.1	China	EAST ASIA
1	KT822271.1	China	EAST ASIA
1	KT822274.1	China	EAST ASIA
1	KT822277.1	China	EAST ASIA
1	KT822279.1	China	EAST ASIA
1	KT822280.1	China	EAST ASIA
1	KT822281.1	China	EAST ASIA
1	KT822282.1	China	EAST ASIA
1	KT822283.1	China	EAST ASIA
1	KT822286.1	China	EAST ASIA
1	KT822292.1	China	EAST ASIA
1	KT822293.1	China	EAST ASIA
1	KT822294.1	China	EAST ASIA
1	KT822295.1	China	EAST ASIA
1	KT822297.1	China	EAST ASIA
1	KT822298.1	China	EAST ASIA
1	KT822299.1	China	EAST ASIA
1	KT822301.1	China	EAST ASIA
1	KT822303.1	China	EAST ASIA
1	KT822306.1	China	EAST ASIA
1	KT822307.1	China	EAST ASIA
1	KT822308.1	China	EAST ASIA
1	KT822309.1	China	EAST ASIA
1	KT822310.1	China	EAST ASIA
1	KT822311.1	China	EAST ASIA
1	KT822312.1	China	EAST ASIA
1	KT822313.1	China	EAST ASIA
1	KT822314.1	China	EAST ASIA
1	KT822316.1	China	EAST ASIA
1	KT822317.1	China	EAST ASIA
1	KT822318.1	China	EAST ASIA
1	KT822321.1	China	EAST ASIA
1	KT822323.1	China	EAST ASIA
1	KT822324.1	China	EAST ASIA
1	KT822325.1	China	EAST ASIA
1	KT822326.1	China	EAST ASIA
1	KT822327.1	China	EAST ASIA
1	KT822329.1	China	EAST ASIA
1	KT822332.1	China	EAST ASIA
1	KT822334.1	China	EAST ASIA
1	KT822335.1	China	EAST ASIA
1	KT822336.1	China: Yunnan	EAST ASIA
1	KU885962.1	China	EAST ASIA
1	KU885964.1	China	EAST ASIA
1	KY389148.1	China	EAST ASIA
1	KY389149.1	China	EAST ASIA
1	KY389150.1	China	EAST ASIA
1	KY389154.1	China	EAST ASIA
1	KY389159.1	China	EAST ASIA
1	KY389160.1	China	EAST ASIA
1	KY389161.1	China	EAST ASIA
1	KY389162.1	China	EAST ASIA
1	KY389163.1	China	EAST ASIA
1	KY389164.1	China	EAST ASIA
1	KY389165.1	China	EAST ASIA
1	KY389166.1	China	EAST ASIA
1	KY389167.1	China	EAST ASIA
1	KY389168.1	China	EAST ASIA
1	KY389169.1	China	EAST ASIA
1	KY389170.1	China	EAST ASIA
1	KY389171.1	China	EAST ASIA
1	KY389172.1	China	EAST ASIA
1	KY389174.1	China	EAST ASIA
1	KY389176.1	China	EAST ASIA
1	KY389178.1	China	EAST ASIA
1	KY389182.1	China	EAST ASIA
1	KY389183.1	China	EAST ASIA
1	KY389184.1	China	EAST ASIA
1	KY389185.1	China	EAST ASIA
1	KY389189.1	China	EAST ASIA
1	KY389191.1	China	EAST ASIA
1	KY389192.1	China	EAST ASIA
1	MG696206.1	South Korea	EAST ASIA
1	MG696210.1	South Korea	EAST ASIA
1	MG931718.1	China	EAST ASIA
1	MG931719.1	China	EAST ASIA
1	MG931720.1	China	EAST ASIA
1	MG931721.1	China	EAST ASIA
1	MG931722.1	China	EAST ASIA
1	MG931731.1	China	EAST ASIA
1	MG931734.1	China	EAST ASIA
1	MG931735.1	China	EAST ASIA
1	MG931736.1	China	EAST ASIA
1	MG931737.1	China	EAST ASIA
1	MG931738.1	China	EAST ASIA
1	MG931739.1	China	EAST ASIA
1	MG931740.1	China	EAST ASIA
1	MG931741.1	China	EAST ASIA
1	MG931742.1	China	EAST ASIA
1	MG931743.1	China	EAST ASIA
1	MG931748.1	China	EAST ASIA
1	MG931750.1	China	EAST ASIA
1	MG931751.1	China	EAST ASIA
1	MG931752.1	China	EAST ASIA
1	MG931753.1	China	EAST ASIA
1	MG931754.1	China	EAST ASIA
1	MG931755.1	China	EAST ASIA
1	MG931756.1	China	EAST ASIA
1	MG931772.1	China	EAST ASIA
1	MG931773.1	China	EAST ASIA
1	MG931774.1	China	EAST ASIA
1	MG931775.1	China	EAST ASIA
1	MG931776.1	China	EAST ASIA
1	MG931777.1	China	EAST ASIA
1	MG931778.1	China	EAST ASIA
1	MG931779.1	China	EAST ASIA
1	MG931781.1	China	EAST ASIA
1	MG931783.1	China	EAST ASIA
1	MG931784.1	China	EAST ASIA
1	MG931785.1	China	EAST ASIA
1	MG931788.1	China	EAST ASIA
1	MG931789.1	China	EAST ASIA
1	MG931791.1	China	EAST ASIA
1	MG931793.1	China	EAST ASIA
1	MG931794.1	China	EAST ASIA
1	MG931796.1	China	EAST ASIA
1	MG931798.1	China	EAST ASIA
1	MG931799.1	China	EAST ASIA
1	MG931800.1	China	EAST ASIA
1	MG931801.1	China	EAST ASIA
1	MG931802.1	China	EAST ASIA
1	MG931806.1	China	EAST ASIA
1	MG931809.1	China	EAST ASIA
1	MG931810.1	China	EAST ASIA
1	MG931811.1	China	EAST ASIA
1	MG931817.1	China	EAST ASIA
1	MG931818.1	China	EAST ASIA
1	MG931819.1	China	EAST ASIA
1	MG931820.1	China	EAST ASIA
1	MG931821.1	China	EAST ASIA
1	MG931822.1	China	EAST ASIA
1	MG931823.1	China	EAST ASIA
1	MG931824.1	China	EAST ASIA
1	MG931825.1	China	EAST ASIA
1	MG931826.1	China	EAST ASIA
1	MG931827.1	China	EAST ASIA
1	MG931829.1	China	EAST ASIA
1	MG931830.1	China	EAST ASIA
1	MG931831.1	China	EAST ASIA
1	MG931832.1	China	EAST ASIA
1	MG931833.1	China	EAST ASIA
1	MG931836.1	China	EAST ASIA
1	MG931837.1	China	EAST ASIA
1	MG931838.1	China	EAST ASIA
1	MG931839.1	China	EAST ASIA
1	MG931840.1	China	EAST ASIA
1	MG931841.1	China	EAST ASIA
1	MG931851.1	China	EAST ASIA
1	MG931861.1	China	EAST ASIA
1	MG931870.1	China	EAST ASIA
1	MG931871.1	China	EAST ASIA
1	MG931873.1	China	EAST ASIA
1	MG931875.1	China	EAST ASIA
1	MG931879.1	China	EAST ASIA
1	MG931884.1	China	EAST ASIA
1	MG931891.1	China	EAST ASIA
1	MG931900.1	China	EAST ASIA
1	MG931914.1	Russia	EAST ASIA
1	MG931921.1	Russia	EAST ASIA
1	MH930140.1	Russia	EAST ASIA
1	MK850394.1	China	EAST ASIA
1	MK850395.1	China	EAST ASIA
1	MN298777.1	China	EAST ASIA
1	MN298778.1	China	EAST ASIA
1	MN298779.1	China	EAST ASIA
1	AY213552.1	USA: New Hampshire	EAST NA
1	AY213555.1	USA: NY	EAST NA
1	AY213556.1	USA: NY	EAST NA
1	AY213557.1	USA: NY	EAST NA
1	AY213559.1	Canada: Quebec	EAST NA
1	AY213560.1	USA: Michigan	EAST NA
1	AY213561.1	USA: Michigan	EAST NA
1	AY213562.1	USA: Michigan	EAST NA
1	AY213569.1	USA: Michigan	EAST NA
1	AY213570.1	USA: Michigan	EAST NA
1	AY996615.1	USA: New Hampshire	EAST NA
1	DQ469802.1	USA: South Carolina	EAST NA
1	FJ664578.1	Canada: Quebec	EAST NA
1	FJ664583.1	USA	EAST NA
1	FJ664606.1	Canada: Quebec	EAST NA
1	FJ664609.1	USA	EAST NA
1	HQ891860.1	Canada	EAST NA
1	JN020974.1	USA: Maryland	EAST NA
1	KC176342.1	USA: Michigan	EAST NA
1	KX065934.1	USA: Mississippi	EAST NA
1	KX065935.1	USA: Mississippi	EAST NA
1	KX065936.1	USA: Mississippi	EAST NA
1	MF686519.1	USA: Tennessee	EAST NA
1	MG931763.1	USA	EAST NA
1	MG931771.1	USA	EAST NA
1	MG931903.1	USA: Minnesota	EAST NA
1	MG931904.1	USA: Minnesota	EAST NA
1	MG931905.1	USA: Minnesota	EAST NA
1	MG931906.1	USA: Minnesota	EAST NA
1	MG931907.1	USA: Minnesota	EAST NA
1	MG931910.1	USA: Minnesota	EAST NA
1	MG931911.1	USA: Minnesota	EAST NA
1	MG931912.1	USA: Minnesota	EAST NA
1	MG931923.1	USA: North Carolina	EAST NA
1	MG931924.1	USA: North Carolina	EAST NA
1	MG931925.1	USA: Tennessee	EAST NA
1	MG931926.1	USA: North Carolina	EAST NA
1	MG931927.1	USA: North Carolina	EAST NA
1	MG931928.1	USA: Tennessee	EAST NA
1	MG931930.1	USA: Tennessee	EAST NA
1	MG931931.1	USA: North Carolina	EAST NA
1	MG931932.1	USA: Tennessee	EAST NA
1	MG931934.1	USA: North Carolina	EAST NA
1	MH855017.1	Canada: Quebec	EAST NA
1	MH910579.1	USA: North Carolina	EAST NA
1	MK271359.1	USA: NY--Wynnea symbiont	EAST NA
1	AY213558.1	USA: West Virginia	EAST NA
1	AY213571.1	USA: Wisconsin	EAST NA
1	KX065932.1	USA: Wisconsin	EAST NA
1	KX065937.1	USA: Wisconsin	EAST NA
1	KX065938.1	USA: Wisconsin	EAST NA
1	KX065939.1	USA: Wisconsin	EAST NA
1	MH979240.1	USA: Wisconsin	EAST NA
1	AJ250052.1	Finland	EUROPE
1	AJ250053.1	Poland	EUROPE
1	AJ250054.1	Italy	EUROPE
1	AM981225.1	Slovenia	EUROPE
1	AY175808.1	Czech Republic	EUROPE
1	AY175809.1	Czech Republic	EUROPE
1	AY175810.1	Czech Republic	EUROPE
1	AY175811.1	Czech Republic	EUROPE
1	AY175812.1	Czech Republic	EUROPE
1	AY848941.1	Poland	EUROPE
1	AY848942.1	Poland	EUROPE
1	AY996695.1	Finland	EUROPE
1	EU257715.1	Czech Republic	EUROPE
1	EU257716.1	Slovakia	EUROPE
1	EU257717.1	Czech Republic	EUROPE
1	EU257718.1	Czech Republic	EUROPE
1	FJ664580.1	France	EUROPE
1	FJ664585.1	France	EUROPE
1	FJ664601.1	Italy	EUROPE
1	HM036643.1	Lithuania	EUROPE
1	HQ232287.1	Finland	EUROPE
1	HQ232288.1	Finland	EUROPE
1	HQ232289.1	France	EUROPE
1	HQ232291.1	France	EUROPE
1	JF907766.1	Italy	EUROPE
1	JF907777.1	Italy	EUROPE
1	JF907778.1	Italy	EUROPE
1	JN657445.1	Finland	EUROPE
1	JN657446.1	Italy	EUROPE
1	JN657447.1	Ukraine	EUROPE
1	JN657448.1	Ukraine	EUROPE
1	JN657449.1	ukraine	EUROPE
1	JN657450.1	ukraine	EUROPE
1	JN657451.1	Ukraine	EUROPE
1	JN657452.1	France	EUROPE
1	JN657453.1	France	EUROPE
1	JN657454.1	Ukraine	EUROPE
1	JN657455.1	Ukraine	EUROPE
1	JN657456.1	Ukraine	EUROPE
1	JN657457.1	Ukraine	EUROPE
1	JN657458.1	Ukraine	EUROPE
1	JN657459.1	France	EUROPE
1	JN657461.1	Ukraine	EUROPE
1	JN657462.1	Ukraine	EUROPE
1	JN657463.1	Switzerland	EUROPE
1	JN657467.1	Finland	EUROPE
1	JN657468.1	Germany	EUROPE
1	JN657469.1	Switzerland	EUROPE
1	JN657470.1	Switzerland	EUROPE
1	KF020707.1	Slovenia	EUROPE
1	KF020708.1	Slovenia	EUROPE
1	KF020709.1	Slovenia	EUROPE
1	KF020710.1	Slovenia	EUROPE
1	KF823629.1	Germany	EUROPE
1	KM517245.1	Finland	EUROPE
1	KP960520.1	Finland	EUROPE
1	KP960521.1	Finland	EUROPE
1	KP960522.1	Finland	EUROPE
1	KP960525.1	Finland	EUROPE
1	KP960526.1	Italy	EUROPE
1	KP960528.1	Italy	EUROPE
1	KP960529.1	Italy	EUROPE
1	KP960532.1	Italy	EUROPE
1	KP960540.1	Belarus	EUROPE
1	KP960542.1	Italy	EUROPE
1	KP960544.1	Italy	EUROPE
1	KP960553.1	Italy	EUROPE
1	KP960560.1	Italy	EUROPE
1	KT822291.1	Finland	EUROPE
1	KX618536.1	UK	EUROPE
1	KX618537.1	UK	EUROPE
1	KX618543.1	UK	EUROPE
1	KX618545.1	UK	EUROPE
1	KX618547.1	UK	EUROPE
1	KX618574.1	UK	EUROPE
1	KX618575.1	UK	EUROPE
1	KX618577.1	UK	EUROPE
1	KX756393.1	Poland	EUROPE
1	MG066630.1	France	EUROPE
1	MG720820.1	Finland	EUROPE
1	MG931758.1	Finland	EUROPE
1	MG931759.1	Finland	EUROPE
1	MG931760.1	Finland	EUROPE
1	MG931761.1	Finland	EUROPE
1	MG931764.1	France	EUROPE
1	MG931765.1	Italy	EUROPE
1	MG931769.1	France	EUROPE
1	MG931770.1	Germany	EUROPE
1	MG931780.1	Italy	EUROPE
1	MG931842.1	Belarus	EUROPE
1	MH861561.1	Finland	EUROPE
1	MK028874.1	Poland	EUROPE
1	MK028918.1	Poland	EUROPE
1	MK036372.1	Italy	EUROPE
1	MK036375.1	Italy	EUROPE
1	MT406380.1	Poland	EUROPE
1	NR_159624.1	Finland	EUROPE
1	FJ664615.1	USA: Hawaii	HAWAII
1	AY190247.1	South Africa	SUBSAHARAN AFRICA
1	AY190248.1	South Africa	SUBSAHARAN AFRICA
1	AY213553.1	USA: Washington	WEST NA
1	AY213554.1	USA: Idaho	WEST NA
1	AY213563.1	Canada: Bristish Columbia	WEST NA
1	AY213564.1	Canada: Bristish Columbia	WEST NA
1	AY213568.1	Canada: Bristish Columbia	WEST NA
1	AY213572.1	USA: Idaho	WEST NA
1	AY213573.1	Canada: Bristish Columbia	WEST NA
1	AY213575.1	USA: Idaho	WEST NA
1	AY213576.1	USA: Idaho	WEST NA
1	AY213577.1	USA: Idaho	WEST NA
1	AY213578.1	USA: Idaho	WEST NA
1	AY213579.1	USA: Idaho	WEST NA
1	AY213580.1	USA: Idaho	WEST NA
1	AY213581.1	Canada: Bristish Columbia	WEST NA
1	AY213582.1	Canada: Bristish Columbia	WEST NA
1	AY213583.1	USA: Washington	WEST NA
1	AY996616.1	USA: New Mexico	WEST NA
1	AY996617.1	USA: New Mexico	WEST NA
1	AY996618.1	USA: New Mexico	WEST NA
1	AY996619.1	USA: New Mexico	WEST NA
1	AY996620.1	USA: New Mexico	WEST NA
1	AY996621.1	USA: New Mexico	WEST NA
1	AY996622.1	USA: New Mexico	WEST NA
1	AY996623.1	USA: New Mexico	WEST NA
1	AY996624.1	USA: Montona	WEST NA
1	AY996626.1	USA: New Mexico	WEST NA
1	AY996627.1	USA: New Mexico	WEST NA
1	AY996628.1	USA: New Mexico	WEST NA
1	AY996629.1	USA: Idaho	WEST NA
1	AY996630.1	USA: Washington	WEST NA
1	AY996631.1	USA: Oregon	WEST NA
1	AY996632.1	USA: Washington	WEST NA
1	AY996633.1	USA: Idaho	WEST NA
1	AY996634.1	USA: Washington	WEST NA
1	AY996635.1	USA: Idaho	WEST NA
1	AY996636.1	USA: Idaho	WEST NA
1	AY996637.1	USA: Idaho	WEST NA
1	AY996638.1	USA: Idaho	WEST NA
1	AY996639.1	USA: Idaho	WEST NA
1	AY996640.1	USA: Oregon	WEST NA
1	AY996641.1	USA: Montona	WEST NA
1	AY996642.1	USA: Montona	WEST NA
1	AY996643.1	USA: Montona	WEST NA
1	AY996644.1	USA: Montona	WEST NA
1	AY996645.1	USA: Washington	WEST NA
1	AY996646.1	USA: Montona	WEST NA
1	AY996647.1	USA: Washington	WEST NA
1	AY996648.1	USA: Oregon	WEST NA
1	AY996649.1	USA: Washington	WEST NA
1	AY996650.1	USA: Montona	WEST NA
1	AY996651.1	USA: Washington	WEST NA
1	AY996652.1	USA: Idaho	WEST NA
1	AY996653.1	USA: Idaho	WEST NA
1	AY996654.1	USA: Idaho	WEST NA
1	AY996655.1	USA: Washington	WEST NA
1	AY996656.1	USA: Idaho	WEST NA
1	AY996657.1	USA: Idaho	WEST NA
1	AY996658.1	USA: Idaho	WEST NA
1	AY996659.1	USA: Idaho	WEST NA
1	AY996660.1	USA: Idaho	WEST NA
1	AY996661.1	USA: Idaho	WEST NA
1	AY996662.1	USA: Washington	WEST NA
1	AY996663.1	USA: Oregon	WEST NA
1	AY996664.1	USA: Washington	WEST NA
1	AY996665.1	USA: Idaho	WEST NA
1	AY996666.1	USA: Washington	WEST NA
1	AY996667.1	USA: Washington	WEST NA
1	AY996668.1	USA: Montona	WEST NA
1	AY996669.1	USA: Montona	WEST NA
1	AY996670.1	USA: Washington	WEST NA
1	AY996671.1	USA: Washington	WEST NA
1	AY996672.1	USA: Idaho	WEST NA
1	AY996673.1	USA: Washington	WEST NA
1	AY996674.1	USA: Idaho	WEST NA
1	AY996675.1	USA: Idaho	WEST NA
1	AY996676.1	USA: Washington	WEST NA
1	AY996677.1	USA: Washington	WEST NA
1	AY996678.1	USA: Idaho	WEST NA
1	AY996679.1	USA: Washington	WEST NA
1	AY996680.1	USA: Idaho	WEST NA
1	AY996681.1	USA: Idaho	WEST NA
1	AY996682.1	USA: Washington	WEST NA
1	AY996683.1	USA: Idaho	WEST NA
1	AY996684.1	USA: New Mexico	WEST NA
1	AY996685.1	USA: New Mexico	WEST NA
1	AY996686.1	USA: New Mexico	WEST NA
1	AY996687.1	USA: Utah	WEST NA
1	AY996688.1	USA: Idaho	WEST NA
1	AY996689.1	USA: Washington	WEST NA
1	AY996690.1	USA: Utah	WEST NA
1	AY996691.1	USA: Washington	WEST NA
1	AY996692.1	USA: Washington	WEST NA
1	AY996693.1	USA: Montona	WEST NA
1	AY996696.1	USA: Washington	WEST NA
1	AY996697.1	USA: Washington	WEST NA
1	AY996698.1	USA: Washington	WEST NA
1	AY996699.1	USA: Idaho	WEST NA
1	AY996700.1	USA: Idaho	WEST NA
1	AY996701.1	USA: Idaho	WEST NA
1	AY996702.1	USA: New Mexico	WEST NA
1	AY996703.1	USA: New Mexico	WEST NA
1	AY996704.1	USA: Oregon	WEST NA
1	AY996705.1	USA: Oregon	WEST NA
1	AY996707.1	USA: Idaho	WEST NA
1	AY996708.1	USA: Montana	WEST NA
1	AY996709.1	USA: Montana	WEST NA
1	AY996710.1	USA: Oregon	WEST NA
1	AY996711.1	USA: Oregon	WEST NA
1	AY996712.1	USA: Utah	WEST NA
1	AY996713.1	USA: Utah	WEST NA
1	AY996715.1	USA: Idaho	WEST NA
1	AY996716.1	USA: Idaho	WEST NA
1	AY996717.1	USA: Washington	WEST NA
1	AY996718.1	USA: Oregon	WEST NA
1	AY996719.1	USA: Washington	WEST NA
1	AY996720.1	USA: Oregon	WEST NA
1	AY996721.1	USA: Idaho	WEST NA
1	AY996722.1	USA: Idaho	WEST NA
1	DQ011905.1	USA: Idaho	WEST NA
1	FJ664598.1	Canada: Bristish Columbia	WEST NA
1	FJ664599.1	Canada: Bristish Columbia	WEST NA
1	FJ664602.1	Canada: Bristish Columbia	WEST NA
1	FJ664610.1	Canada: Bristish Columbia	WEST NA
1	HQ604790.1	Pacific Northwest	WEST NA
1	KJ146700.1	Canada: Bristish Columbia	WEST NA
1	MG931916.1	USA: Washington	WEST NA
1	MG931936.1	USA: Idaho	WEST NA
1	MG953972.1	Canada: Bristish Columbia	WEST NA
1	MH550346.1	Canada: Bristish Columbia	WEST NA
1	MH550347.1	Canada: Bristish Columbia	WEST NA
1	MH550348.1	Canada: Bristish Columbia	WEST NA
1	MH550349.1	Canada: Bristish Columbia	WEST NA
1	MH550353.1	Canada: Bristish Columbia	WEST NA
1	MH550354.1	Canada: Bristish Columbia	WEST NA
1	MH550355.1	Canada: Bristish Columbia	WEST NA
1	MH550356.1	Canada: Bristish Columbia	WEST NA
1	MH550357.1	Canada: Bristish Columbia	WEST NA
1	MN176998.1	USA: Arizona	WEST NA
1	MZ008435.1	USA: oregon	WEST NA
2	AB300716.1	Japan	EAST ASIA
2	AB300717.1	Japan	EAST ASIA
2	AB300718.1	Japan	EAST ASIA
2	AB300720.1	China	EAST ASIA
2	AB510853.1	Japan	EAST ASIA
2	AB510862.1	Japan	EAST ASIA
2	AB510866.1	Japan	EAST ASIA
2	AB510873.1	Japan	EAST ASIA
2	AB510875.1	Japan	EAST ASIA
2	AB510877.1	Japan	EAST ASIA
2	AB510878.1	Japan	EAST ASIA
2	AB510882.1	Japan	EAST ASIA
2	AB510884.1	Japan	EAST ASIA
2	AB510885.1	Japan	EAST ASIA
2	AB510886.1	Japan	EAST ASIA
2	AB510898.1	Japan	EAST ASIA
2	KM052567.1	South Korea	EAST ASIA
2	KP162323.1	China	EAST ASIA
2	KT822262.1	China	EAST ASIA
2	KT822263.1	China	EAST ASIA
2	KT822267.1	China	EAST ASIA
2	KT822272.1	China	EAST ASIA
2	KT822278.1	China	EAST ASIA
2	KT822287.1	China	EAST ASIA
2	KT822288.1	China	EAST ASIA
2	KT822290.1	China	EAST ASIA
2	KT822300.1	China	EAST ASIA
2	KT822320.1	China	EAST ASIA
2	KT822322.1	China	EAST ASIA
2	KT822328.1	China	EAST ASIA
2	KY389147.1	China	EAST ASIA
2	KY389153.1	China	EAST ASIA
2	KY389155.1	China	EAST ASIA
2	KY389177.1	China	EAST ASIA
2	KY389179.1	China	EAST ASIA
2	KY389180.1	China	EAST ASIA
2	KY389181.1	China	EAST ASIA
2	KY389186.1	China	EAST ASIA
2	KY389187.1	China	EAST ASIA
2	KY389188.1	China	EAST ASIA
2	KY389193.1	China	EAST ASIA
2	MG696197.1	South Korea	EAST ASIA
2	MG931712.1	China	EAST ASIA
2	MG931713.1	China	EAST ASIA
2	MG931714.1	China	EAST ASIA
2	MG931715.1	China	EAST ASIA
2	MG931716.1	China	EAST ASIA
2	MG931717.1	China	EAST ASIA
2	MG931723.1	China	EAST ASIA
2	MG931724.1	China	EAST ASIA
2	MG931725.1	China	EAST ASIA
2	MG931726.1	China	EAST ASIA
2	MG931727.1	China	EAST ASIA
2	MG931728.1	China	EAST ASIA
2	MG931729.1	China	EAST ASIA
2	MG931730.1	China	EAST ASIA
2	MG931747.1	China	EAST ASIA
2	MG931749.1	China	EAST ASIA
2	MG931766.1	Russia	EAST ASIA
2	MG931792.1	China	EAST ASIA
2	MG931795.1	China	EAST ASIA
2	MG931797.1	China	EAST ASIA
2	MG931803.1	China	EAST ASIA
2	MG931805.1	China	EAST ASIA
2	MG931807.1	China	EAST ASIA
2	MG931808.1	China	EAST ASIA
2	MG931813.1	China	EAST ASIA
2	MG931814.1	China	EAST ASIA
2	MG931815.1	China	EAST ASIA
2	MG931816.1	China	EAST ASIA
2	MG931834.1	China	EAST ASIA
2	MG931835.1	China	EAST ASIA
2	MG931845.1	China	EAST ASIA
2	MG931847.1	China	EAST ASIA
2	MG931848.1	China	EAST ASIA
2	MG931849.1	China	EAST ASIA
2	MG931852.1	China	EAST ASIA
2	MG931853.1	China	EAST ASIA
2	MG931854.1	China	EAST ASIA
2	MG931855.1	China	EAST ASIA
2	MG931856.1	China	EAST ASIA
2	MG931858.1	China	EAST ASIA
2	MG931859.1	China	EAST ASIA
2	MG931862.1	China	EAST ASIA
2	MG931863.1	China	EAST ASIA
2	MG931865.1	China	EAST ASIA
2	MG931866.1	China	EAST ASIA
2	MG931874.1	China	EAST ASIA
2	MG931880.1	China	EAST ASIA
2	MG931881.1	China	EAST ASIA
2	MG931882.1	China	EAST ASIA
2	MG931885.1	China	EAST ASIA
2	MG931886.1	China	EAST ASIA
2	MG931887.1	China	EAST ASIA
2	MG931888.1	China	EAST ASIA
2	MG931889.1	China	EAST ASIA
2	MG931890.1	China	EAST ASIA
2	MG931892.1	China	EAST ASIA
2	MG931893.1	China	EAST ASIA
2	MG931894.1	China	EAST ASIA
2	MG931895.1	China	EAST ASIA
2	MG931896.1	China	EAST ASIA
2	MG931897.1	China	EAST ASIA
2	MG931898.1	China	EAST ASIA
2	MG931899.1	China	EAST ASIA
2	MG931901.1	China	EAST ASIA
2	MG931902.1	China	EAST ASIA
2	MG931913.1	Russia	EAST ASIA
2	MG931915.1	Russia	EAST ASIA
2	MW404997.1	China	EAST ASIA
2	MW888491.1	Russia	EAST ASIA
2	AY213566.1	USA: Michigan	EAST NA
2	AY213567.1	USA: Michigan	EAST NA
2	KX065940.1	USA: Michigan	EAST NA
2	MG931909.1	USA: Minnesota	EAST NA
2	MG931933.1	USA: Mississippi	EAST NA
2	AY175807.1	Czech Republic	EUROPE
2	AY848940.1	Poland	EUROPE
2	GU934598.1	Lithuania	EUROPE
2	KP960530.1	Italy	EUROPE
2	KP960531.1	Italy	EUROPE
2	KP960551.1	Italy	EUROPE
2	KU712249.1	Germany	EUROPE
2	KX618579.1	Uk	EUROPE
2	MG931768.1	Norway	EUROPE
2	MG931828.1	Finland	EUROPE
2	MW521163.1	Germany	EUROPE
2	MN833035.1	Turkey	WEST ASIA
2	MT229426.1	Turkey	WEST ASIA
2	AY213565.1	USA: Washington	WEST NA
2	MG931917.1	Canada: Bristish Columbia	WEST NA
2	MG931918.1	USA: Alaska	WEST NA
2	MG931919.1	USA: Alaska	WEST NA
2	MG931922.1	USA: Alaska	WEST NA
2	MG931935.1	USA: Alaska	WEST NA
2	MG931937.1	USA: Alaska	WEST NA
2	MH550350.1	Canada: Bristish Columbia	WEST NA
2	MH550351.1	Canada: Bristish Columbia	WEST NA
2	MH550352.1	Canada: Bristish Columbia	WEST NA
2	MH550358.1	Canada: Bristish Columbia	WEST NA
2	MH550359.1	Canada: Bristish Columbia	WEST NA
2	MT248417.1	California	WEST NA
3	AB300719.1	China	EAST ASIA
3	AB510871.1	Japan	EAST ASIA
3	AB510881.1	Japan	EAST ASIA
3	KF032521.1	China	EAST ASIA
3	KF032522.1	China	EAST ASIA
3	KF032526.1	China	EAST ASIA
3	KF032533.1	China	EAST ASIA
3	KJ643335.1	China	EAST ASIA
3	KJ643340.1	China	EAST ASIA
3	KJ643343.1	China	EAST ASIA
3	KP162306.1	China	EAST ASIA
3	KP162307.1	China	EAST ASIA
3	KP162310.1	China	EAST ASIA
3	KP335049.1	China	EAST ASIA
3	KT822264.1	China	EAST ASIA
3	KT822268.1	China	EAST ASIA
3	KT822273.1	China	EAST ASIA
3	KT822275.1	China	EAST ASIA
3	KT822276.1	China	EAST ASIA
3	KT822284.1	China	EAST ASIA
3	KT822285.1	South Korea	EAST ASIA
3	KT822289.1	China	EAST ASIA
3	KT822296.1	China	EAST ASIA
3	KT822305.1	China	EAST ASIA
3	KT822315.1	China	EAST ASIA
3	KY389151.1	China	EAST ASIA
3	KY389152.1	China	EAST ASIA
3	KY389157.1	China	EAST ASIA
3	KY389158.1	China	EAST ASIA
3	KY389173.1	China	EAST ASIA
3	KY389190.1	China	EAST ASIA
3	MG696204.1	South Korea	EAST ASIA
3	MG931744.1	China	EAST ASIA
3	MG931745.1	China	EAST ASIA
3	MG931843.1	China	EAST ASIA
3	MG931844.1	China	EAST ASIA
3	MG931850.1	China	EAST ASIA
3	MG931857.1	China	EAST ASIA
3	MG931860.1	China	EAST ASIA
3	MG931864.1	China	EAST ASIA
3	MG931867.1	China	EAST ASIA
3	MG931868.1	China	EAST ASIA
3	MG931869.1	China	EAST ASIA
3	MG931872.1	China	EAST ASIA
3	MG931876.1	China	EAST ASIA
3	MG931877.1	China	EAST ASIA
3	MG931883.1	China	EAST ASIA
3	MW404995.1	China	EAST ASIA
3	MW404996.1	China	EAST ASIA
3	MW554111.1	China	EAST ASIA
3	KP960541.1	Belarus	EUROPE
3	KP960543.1	Italy	EUROPE
4	MF095794.1	Japan	EAST ASIA
4	AF163578.1	UK	EUROPE
4	AF163580.1	UK	EUROPE
4	AF163581.1	Hungary	EUROPE
4	AF163584.1	France	EUROPE
4	AF163585.1	France	EUROPE
4	AJ250051.1	Slovenia	EUROPE
4	AM269762.1	Switzerland	EUROPE
4	AY848938.1	Poland	EUROPE
4	FJ716618.1	Italy	EUROPE
4	HQ232290.1	France	EUROPE
4	JF313749.1	UK	EUROPE
4	JN657464.1	France	EUROPE
4	JN657465.1	France	EUROPE
4	KF020706.1	Slovenia	EUROPE
4	KP960536.1	Italy	EUROPE
4	KP960537.1	Italy	EUROPE
4	KP960539.1	Italy	EUROPE
4	KP960552.1	Italy	EUROPE
4	KP960554.1	Italy	EUROPE
4	KP960556.1	Italy	EUROPE
4	KP960558.1	Italy	EUROPE
4	KP960561.1	Italy	EUROPE
4	KP960562.1	Italy	EUROPE
4	KP960563.1	Italy	EUROPE
4	KP960564.1	Italy	EUROPE
4	KP960565.1	Italy	EUROPE
4	KP960566.1	Italy	EUROPE
4	KY352514.1	Sweden	EUROPE
4	MG931762.1	Denmark	EUROPE
4	HQ441179.1	South Africa	SUBSAHARAN AFRICA
4	HQ441180.1	South Africa	SUBSAHARAN AFRICA
4	AF163583.1	Iran	WEST ASIA
4	EF637086.1	Azerbaijan	WEST ASIA
4	AY996706.1	USA: Idaho	WEST NA
5	0a43ad46b2c79ae700f7c2645d398813	CHINA	EAST ASIA
5	0a43ad46b2c79ae700f7c2645d398813_2	CHINA	EAST ASIA
5	0a43ad46b2c79ae700f7c2645d398813_3	CHINA	EAST ASIA
5	1d6becc741458bec26baa14849f043aa	CHINA	EAST ASIA
5	25889ee87d201ef047b825a0f5ea7743	CHINA	EAST ASIA
5	34c9d1865f787f02a57991eb1044eb49	CHINA	EAST ASIA
5	38987e9bc51c64361c80f5bc7fd9c79e	CHINA	EAST ASIA
5	432765f570d0966eba57115a8cd2d3d2	China	EAST ASIA
5	4d168b436a519349978a6007088c10a7	CHINA	EAST ASIA
5	51a9188cbb2453b10746ed67335f03f4	CHINA	EAST ASIA
5	58e3b8633ec9b21ec7b7e959b9220de3	CHINA	EAST ASIA
5	5fcfa411c663c0e3f92f88f44b7ef54a	CHINA	EAST ASIA
5	60198342a038724851e42dd82951ff4e	CHINA	EAST ASIA
5	667ad1756cd6aa9480601da9493d7389	CHINA	EAST ASIA
5	7330cdeb2e082c494237cc9f7d2ee148	CHINA	EAST ASIA
5	84eaa50769eb8d30b66c88599a53c24f	CHINA	EAST ASIA
5	84ff25884f687ea359bafb764461b382	CHINA	EAST ASIA
5	989a1223d01a29dd51bc2e67fba82025	CHINA	EAST ASIA
5	99cc89cdde7c290ba84e0e52ba3eeada	CHINA	EAST ASIA
5	9f4f5c7c0dd65bc956e0e029991751c4	CHINA	EAST ASIA
5	c20d3b13271efd0349904fa19b3aa2bc	CHINA	EAST ASIA
5	c3029d87aa8c0bee46f0ef1503a715e5	CHINA	EAST ASIA
5	d40b4899162cca34ba344f7b60637037	CHINA	EAST ASIA
5	d532f7fcf183aca03db4449d0a29fef6	CHINA	EAST ASIA
5	d7018e6fa1e299248596947d976a777e	CHINA	EAST ASIA
5	de24bb5c06fecf33dd9791a38b3b0a62	CHINA	EAST ASIA
5	e112e13c47850069259dc3f4f35579a7	CHINA	EAST ASIA
5	e2ff078c55d2b815211e6aa58052a598	CHINA	EAST ASIA
5	e81c8df6098a287326f25fd9391659b1	CHINA	EAST ASIA
5	eaed53e62a006aa74812e2be798f98eb	CHINA	EAST ASIA
5	MH855241.1	USA: Florida	EAST NA
6	AY213588.1	USA: South Carolina	EAST NA
6	AY213589.1	USA: Georgia	EAST NA
6	KX065942.1	USA: Louisiana	EAST NA
6	MF161189.1	USA: Boston Harbor Islands	EAST NA
6	MH212042.1	USA: Florida	EAST NA
6	MH855243.1	USA: Florida	EAST NA
6	AY175806.1	Czech Republic	EUROPE
6	DQ784799.1	Czech Republic	EUROPE
6	DQ784801.1	France	EUROPE
6	DQ784802.1	France	EUROPE
6	FJ664613.1	Italy	EUROPE
6	HQ232293.1	Ukraine	EUROPE
6	HQ232294.1	Ukraine	EUROPE
6	KP960545.1	Italy	EUROPE
6	KP960546.1	Italy	EUROPE
6	KP960547.1	Italy	EUROPE
6	KP960548.1	Italy	EUROPE
6	KP960549.1	Italy	EUROPE
6	KP960559.1	Italy	EUROPE
6	KT822337.1	Slovenia	EUROPE
6	KT822338.1	Italy	EUROPE
6	KX618571.1	UK	EUROPE
6	KX618580.1	UK	EUROPE
6	1edc947f13f699f34dce1b8f379397d0	HAWAII	HAWAII
7	AB510852.1	Japan	EAST ASIA
7	AB510856.1	Japan	EAST ASIA
7	AB510857.1	Japan	EAST ASIA
7	AB510860.1	Japan	EAST ASIA
7	AB510864.1	Japan	EAST ASIA
7	AB510880.1	Japan	EAST ASIA
7	AF163592.1	South Korea	EAST ASIA
7	AF163593.1	South Korea	EAST ASIA
7	KF032530.1	China	EAST ASIA
7	KF032532.1	China	EAST ASIA
7	KF032534.1	China	EAST ASIA
7	KF032535.1	China	EAST ASIA
7	KF032536.1	China	EAST ASIA
7	KT822242.1	China	EAST ASIA
7	KT822243.1	China	EAST ASIA
7	KT822245.1	China	EAST ASIA
7	KT822246.1	Japan	EAST ASIA
7	KT822249.1	China	EAST ASIA
7	KT822255.1	China	EAST ASIA
7	KU885965.1	China	EAST ASIA
7	MG931782.1	China	EAST ASIA
7	KT822247.1	Kenya	SUBSAHARAN AFRICA
7	KT822248.1	Africa	SUBSAHARAN AFRICA
7	KT822250.1	Kenya	SUBSAHARAN AFRICA
7	FJ664611.1	Chile	TEMP. SOUTH AMERICA
8	AY333914.1	Africa	SUBSAHARAN AFRICA
8	AY333917.1	Africa	SUBSAHARAN AFRICA
8	AY882980.1	Cameroon	SUBSAHARAN AFRICA
8	AY882981.1	Zambia	SUBSAHARAN AFRICA
8	AY882982.1	Zimbabwe	SUBSAHARAN AFRICA
8	AY882983.1	Zimbabwe	SUBSAHARAN AFRICA
8	AY882984.1	Zimbabwe	SUBSAHARAN AFRICA
8	AY882985.1	Zimbabwe	SUBSAHARAN AFRICA
8	KF878323.1	Zimbabwe	SUBSAHARAN AFRICA
8	KF878324.1	Zimbabwe	SUBSAHARAN AFRICA
8	KF923251.1	Zimbabwe	SUBSAHARAN AFRICA
8	KU170951.1	Cameroon	SUBSAHARAN AFRICA
8	KU170952.1	Cameroon	SUBSAHARAN AFRICA
8	MG182003.1	Cameroon	SUBSAHARAN AFRICA
8	MG182004.1	Cameroon	SUBSAHARAN AFRICA
8	MG182005.1	Cameroon	SUBSAHARAN AFRICA
8	MG182006.1	Cameroon	SUBSAHARAN AFRICA
8	MG182007.1	Cameroon	SUBSAHARAN AFRICA
8	MG182009.1	Cameroon	SUBSAHARAN AFRICA
8	MG182010.1	Cameroon	SUBSAHARAN AFRICA
8	MG182011.1	Cameroon	SUBSAHARAN AFRICA
8	MG254548.1	Cameroon	SUBSAHARAN AFRICA
8	MG254549.1	Cameroon	SUBSAHARAN AFRICA
8	MG254552.1	Cameroon	SUBSAHARAN AFRICA
8	MG254554.1	Cameroon	SUBSAHARAN AFRICA
9	AF163587.1	USA: New Hampshire	EAST NA
9	AY213587.1	USA: New Hampshire	EAST NA
9	e7e346f2aaf0179647a432ddf18029c7	MISSISSIPPI	EAST NA
9	JF313750.1	USA: Tennessee	EAST NA
9	JF313751.1	USA: Tennessee	EAST NA
9	JF313752.1	USA: Tennessee	EAST NA
9	JF313753.1	USA: Tennessee	EAST NA
9	JF313754.1	USA: Tennessee	EAST NA
9	JF313761.1	USA: Tennessee	EAST NA
9	JF313762.1	USA: Tennessee	EAST NA
9	JF313763.1	USA: Tennessee	EAST NA
9	JF313764.1	USA: Tennessee	EAST NA
9	JF313772.1	USA: Tennessee	EAST NA
9	JF313773.1	USA: Tennessee	EAST NA
9	JF313774.1	USA: Tennessee	EAST NA
9	JF313775.1	USA: Tennessee	EAST NA
9	JF313776.1	USA: Tennessee	EAST NA
9	JF313777.1	USA: Tennessee	EAST NA
9	JF313778.1	USA: Tennessee	EAST NA
9	MF161188.1	USA: Boston Harbor Islands	EAST NA
9	MF755264.1	USA: Tennessee	EAST NA
9	AY213586.1	USA: Wisconsin	EAST NA
10	KJ643347.1	China	EAST ASIA
10	KP162312.1	China	EAST ASIA
10	KP162314.1	China-Polyporus associate	EAST ASIA
10	KP162317.1	China	EAST ASIA
10	KP162326.1	China	EAST ASIA
10	KT822319.1	China	EAST ASIA
10	KT822330.1	China	EAST ASIA
10	KU885966.1	China	EAST ASIA
10	KU885967.1	China	EAST ASIA
10	MG931846.1	China	EAST ASIA
10	MG931878.1	China	EAST ASIA
10	MK079569.1	China	EAST ASIA
10	MW404998.1	China	EAST ASIA
10	MW855923.1	China	EAST ASIA
10	MZ063030.1	China	EAST ASIA
10	MZ063031.1	China	EAST ASIA
10	MZ063032.1	China	EAST ASIA
11	AB510867.1	Japan	EAST ASIA
11	AB510868.1	Japan	EAST ASIA
11	AB510887.1	Japan	EAST ASIA
11	AB510892.1	Japan	EAST ASIA
11	AB716751.1	Japan	EAST ASIA
11	JF273508.1	China	EAST ASIA
11	KT822339.1	China	EAST ASIA
11	MG696198.1	South Korea	EAST ASIA
11	MG696199.1	South Korea	EAST ASIA
11	MG696201.1	South Korea	EAST ASIA
11	MG696202.1	South Korea	EAST ASIA
11	MG696203.1	South Korea	EAST ASIA
11	MG696205.1	South Korea	EAST ASIA
11	MG696207.1	South Korea	EAST ASIA
11	MG696208.1	South Korea	EAST ASIA
11	MG696209.1	South Korea	EAST ASIA
11	MG931732.1	China	EAST ASIA
11	MG931733.1	China	EAST ASIA
11	KT822333.1	China	EAST ASIA
12	AY333913.1	Africa	SUBSAHARAN AFRICA
12	AY333915.1	Africa	SUBSAHARAN AFRICA
12	AY333916.1	Africa	SUBSAHARAN AFRICA
12	AY333918.1	Africa	SUBSAHARAN AFRICA
12	AY333919.1	Africa	SUBSAHARAN AFRICA
12	AY333920.1	Africa	SUBSAHARAN AFRICA
12	AY333921.1	Africa	SUBSAHARAN AFRICA
12	AY333922.1	Africa	SUBSAHARAN AFRICA
12	AY882966.1	Zimbabwe	SUBSAHARAN AFRICA
12	AY882967.1	Zimbabwe	SUBSAHARAN AFRICA
12	AY882970.1	South Africa	SUBSAHARAN AFRICA
12	AY882971.1	South Africa	SUBSAHARAN AFRICA
12	AY882972.1	Kenya	SUBSAHARAN AFRICA
12	AY882973.1	Kenya	SUBSAHARAN AFRICA
12	AY882974.1	Reunion	SUBSAHARAN AFRICA
12	AY882975.1	Reunion	SUBSAHARAN AFRICA
12	AY882976.1	Malawi	SUBSAHARAN AFRICA
12	AY882977.1	Malawi	SUBSAHARAN AFRICA
12	AY882978.1	Tanzania	SUBSAHARAN AFRICA
12	AY882979.1	Tanzania	SUBSAHARAN AFRICA
12	FJ664587.1	Reunion	SUBSAHARAN AFRICA
13	KT822304.1	China	EAST ASIA
13	KU378048.1	China	EAST ASIA
13	AJ250055.1	Poland	EUROPE
13	AY996694.1	Finland	EUROPE
13	FJ660948.1	Argentina	TEMP. SOUTH AMERICA
13	FJ660949.1	Argentina	TEMP. SOUTH AMERICA
13	FJ660950.1	Argentina	TEMP. SOUTH AMERICA
13	FJ660951.1	Argentina	TEMP. SOUTH AMERICA
13	FJ660952.1	Argentina	TEMP. SOUTH AMERICA
13	FJ711598.1	Argentina	TEMP. SOUTH AMERICA
13	FJ711599.1	Argentina	TEMP. SOUTH AMERICA
13	FJ711600.1	Argentina	TEMP. SOUTH AMERICA
13	FJ711601.1	Argentina	TEMP. SOUTH AMERICA
13	FJ711602.1	Argentina	TEMP. SOUTH AMERICA
13	FJ711603.1	Argentina	TEMP. SOUTH AMERICA
13	FJ711604.1	Argentina	TEMP. SOUTH AMERICA
13	KY462458.1	Argentina	TEMP. SOUTH AMERICA
13	KY559346.1	Argentina	TEMP. SOUTH AMERICA
14	AB559000.1	Japan	EAST ASIA
14	AB559001.1	Japan	EAST ASIA
14	AB559002.1	Japan	EAST ASIA
14	AB559003.1	Japan	EAST ASIA
14	MF095793.1	Japan	EAST ASIA
14	MF095795.1	Japan	EAST ASIA
14	EU257720.1	Austria	EUROPE
14	FJ664581.1	France	EUROPE
14	KT822340.1	France	EUROPE
14	KY924821.1	Lithuania	EUROPE
14	MG931757.1	Finland	EUROPE
15	AY213585.1	USA: Virginia	EAST NA
15	db835d3ffaa71a47fe8c36bd62bb52e2	MISSISSIPPI	EAST NA
15	JF313755.1	USA: Tennessee	EAST NA
15	JF313756.1	USA: Tennessee	EAST NA
15	JF313757.1	USA: Tennessee	EAST NA
15	JF313758.1	USA: North Carolina	EAST NA
15	JF313768.1	USA: Tennessee	EAST NA
15	JF313769.1	USA: Tennessee	EAST NA
15	JF313770.1	USA: Tennessee	EAST NA
15	JF313771.1	USA: Tennessee	EAST NA
15	KT822256.1	USA: New Hampshire	EAST NA
15	MG931908.1	USA: Minnesota	EAST NA
15	MG931920.1	USA: Georgia	EAST NA
15	MG931929.1	USA: South Carolina	EAST NA
16	AF329931.1	New Zealand	NEW ZEALAND
16	AF329932.1	New Zealand	NEW ZEALAND
16	AF329933.1	New Zealand	NEW ZEALAND
16	FJ711638.1	New Zealand	NEW ZEALAND
16	FJ711639.1	New Zealand	NEW ZEALAND
16	GQ411506.1	New Zealand	NEW ZEALAND
16	KR063257.1	New Zealand	NEW ZEALAND
16	KR063258.1	New Zealand	NEW ZEALAND
16	KR063259.1	New Zealand	NEW ZEALAND
16	KR063260.1	New Zealand	NEW ZEALAND
16	KR063261.1	New Zealand	NEW ZEALAND
16	KR063262.1	New Zealand	NEW ZEALAND
16	KR063263.1	New Zealand	NEW ZEALAND
16	NR_151846.1	New Zealand	NEW ZEALAND
17	MW597150.1	USA: Alaska	WEST NA
17	MW597194.1	USA: Washington	WEST NA
17	MW597206.1	Canada: Bristish Columbia	WEST NA
17	MW597207.1	Canada: Bristish Columbia	WEST NA
17	MW597208.1	Canada: Bristish Columbia	WEST NA
17	MW597213.1	Canada: Bristish Columbia	WEST NA
17	MW597227.1	USA: Washington	WEST NA
17	MW597250.1	USA: Alaska	WEST NA
17	MW597265.1	USA: Alaska	WEST NA
17	MW597309.1	USA: Oregon	WEST NA
17	MW597310.1	USA: Oregon	WEST NA
18	KP162311.1	China-Polyporus associate	EAST ASIA
18	KU885951.1	China	EAST ASIA
18	KU885952.1	China	EAST ASIA
18	KU885953.1	China	EAST ASIA
18	KU885954.1	China	EAST ASIA
18	KU885955.1	China	EAST ASIA
18	KU885957.1	China	EAST ASIA
18	KU885958.1	China	EAST ASIA
18	KU885960.1	China	EAST ASIA
18	KU885968.1	China	EAST ASIA
18	MW404994.1	China	EAST ASIA
19	AB510858.1	Japan	EAST ASIA
19	AB510863.1	Japan	EAST ASIA
19	AB716749.1	Japan	EAST ASIA
19	KP162319.1	China	EAST ASIA
19	KT822244.1	China	EAST ASIA
19	KT822251.1	China	EAST ASIA
19	KT822252.1	China	EAST ASIA
19	KT822253.1	China	EAST ASIA
19	KT822254.1	China	EAST ASIA
19	MG931746.1	China	EAST ASIA
20	AY213590.1	USA: Georgia	EAST NA
20	KX065941.1	USA: Ohio	EAST NA
20	MF755263.1	USA: Tennessee	EAST NA
20	MH211746.1	USA: Florida	EAST NA
20	MH211955.1	USA: Florida	EAST NA
20	MH855242.1	USA: Florida	EAST NA
20	MH855244.1	USA: Florida	EAST NA
20	MH855245.1	USA: Florida	EAST NA
21	FJ660935.1	Argentina	TEMP. SOUTH AMERICA
21	FJ660936.1	Argentina	TEMP. SOUTH AMERICA
21	FJ660937.1	Argentina	TEMP. SOUTH AMERICA
21	FJ660943.1	Argentina	TEMP. SOUTH AMERICA
21	FJ711612.1	Argentina	TEMP. SOUTH AMERICA
21	FJ711613.1	Argentina	TEMP. SOUTH AMERICA
21	FJ711614.1	Argentina	TEMP. SOUTH AMERICA
21	FJ711615.1	Argentina	TEMP. SOUTH AMERICA
22	FJ664614.1	India	INDIA
22	FJ660938.1	Argentina	TEMP. SOUTH AMERICA
22	FJ711607.1	ARGENTINA	TEMP. SOUTH AMERICA
22	FJ711609.1	Argentina	TEMP. SOUTH AMERICA
22	FJ711610.1	Argentina	TEMP. SOUTH AMERICA
22	FJ711611.1	Argentina	TEMP. SOUTH AMERICA
23	6756dc6871df96d3799d74d6e801f4ec	NORTH ITALY	EUROPE
23	KP960535.1	Portugal	EUROPE
23	KP960538.1	Italy	EUROPE
23	KP960550.1	Italy	EUROPE
23	KP960555.1	Italy	EUROPE
23	KX756392.1	Poland	EUROPE
24	FJ660945.1	Argentina	TEMP. SOUTH AMERICA
24	FJ660946.1	Argentina	TEMP. SOUTH AMERICA
24	FJ660947.1	Argentina	TEMP. SOUTH AMERICA
24	FJ711596.1	Argentina	TEMP. SOUTH AMERICA
24	KY559348.1	Argentina	TEMP. SOUTH AMERICA
24	MH930363.1	Chile	TEMP. SOUTH AMERICA
25	FJ660941.1	New Zealand	NEW ZEALAND
25	FJ660942.1	New Zealand	NEW ZEALAND
25	MH409995.1	New Zealand	NEW ZEALAND
25	MH860519.1	New Zealand	NEW ZEALAND
25	MW740331.1	New Zealand	NEW ZEALAND
26	AF163579.1	UK	EUROPE
26	AF163582.1	UK	EUROPE
26	JN657466.1	Ukraine	EUROPE
26	MG931767.1	France	EUROPE
26	MH855148.1	UK	EUROPE
27	AF394918.1	Australia	AUSTRALIA
27	FJ664589.1	Australia	AUSTRALIA
27	FJ711637.1	Tasmania	AUSTRALIA
27	FJ711635.1	New Zealand	NEW ZEALAND
27	FJ711636.1	New Zealand	NEW ZEALAND
28	MG931786.1	China	EAST ASIA
28	MG931787.1	China	EAST ASIA
28	MG931790.1	China	EAST ASIA
28	MG931812.1	China	EAST ASIA
29	FJ664593.1	USA	EAST NA
29	JF313759.1	USA: North Carolina	EAST NA
29	JF313765.1	USA: North Carolina	EAST NA
29	JF313766.1	USA: North Carolina	EAST NA
30	KF032527.1	China	EAST ASIA
30	KT822302.1	China	EAST ASIA
30	KP960527.1	Italy	EUROPE
31	KR061310.1	Mexico	CENTRAL AMERICA
31	KR061311.1	Mexico	CENTRAL AMERICA
31	KR061312.1	Mexico	CENTRAL AMERICA
32	AF454742.1	Australia	AUSTRALIA
32	FJ664591.1	Australia	AUSTRALIA
33	AF163591.1	South Korea	EAST ASIA
33	AF163594.1	Japan	EAST ASIA
33	MG931804.1	China	EAST ASIA
34	KU885959.1	China	EAST ASIA
34	KU885961.1	China	EAST ASIA
34	MG231460.1	China	EAST ASIA
35	KR673600.1	South Korea	EAST ASIA
35	KY389156.1	China	EAST ASIA
35	MG696200.1	South Korea	EAST ASIA
36	FJ664608.1	Guadeloupe	CENTRAL AMERICA
36	KU170953.1	Guyana	TROP. SOUTH AMERICA
36	KU170954.1	Guyana	TROP. SOUTH AMERICA
37	JN017915.1	New Zealand	NEW ZEALAND
37	MH410001.1	New Zealand	NEW ZEALAND
38	AB558998.1	Japan	EAST ASIA
38	AB558999.1	Japan	EAST ASIA
39	AF163597.1	USA: California	WEST NA
39	FJ664596.1	USA: California	WEST NA
40	AF394917.1	Australia	AUSTRALIA
40	FJ664607.1	Australia	AUSTRALIA
41	AY554332.1	Bhutan	EAST ASIA
41	AY554333.1	Bhutan	EAST ASIA
42	KP162320.1	China-Polyporus associate	EAST ASIA
42	KP162321.1	China	EAST ASIA
43	KP162322.1	China-Polyporus associate	EAST ASIA
43	KY389175.1	China-Polyporus associate	EAST ASIA
44	EAST NA	#N/A	WEST ASIA
44	KR869731.1	Turkey	WEST ASIA
45	KT822331.1	China	EAST ASIA
45	KU885963.1	China	EAST ASIA
45	MZ068168.1	China	EAST ASIA
46	KP162325.1	China-Polyporus associate	EAST ASIA
46	KP162327.1	China	EAST ASIA
47	AY882968.1	Ethiopia	SUBSAHARAN AFRICA
47	AY882969.1	Ethiopia	SUBSAHARAN AFRICA
48	HM131820	Guyana-G. necrorhizus	TROP. SOUTH AMERICA
48	HM131821	Guyana-G. necrorhizus	TROP. SOUTH AMERICA
48	HM131823	Guyana-G. necrorhizus	TROP. SOUTH AMERICA
48	HM121826	Guyana-G. necrorhizus	TROP. SOUTH AMERICA
48	KU170947	Guyana-G. necrorhizus	TROP. SOUTH AMERICA
48	KU170948	Guyana-G. necrorhizus	TROP. SOUTH AMERICA
48	NR_119834	Guyana-G. necrorhizus	TROP. SOUTH AMERICA
49	KU170949	Guyana-G. lucianii	TROP. SOUTH AMERICA
49	KU170950	Guyana-G. lucianii	TROP. SOUTH AMERICA
50	MK281623	West Virginia, USA-Wynnea symbiont	EAST NA
51	MK281619	Brazil-Wynnea symbiont	TROP. SOUTH AMERICA
